# Single-molecule validation and optimized protocols for the use of secondary nanobodies in multiplexed immunoassays

**DOI:** 10.1101/2025.02.28.640765

**Authors:** Rebecca S. Saleeb, Judi O’Shaughnessy, Ryan Ferguson, Candace T. Adams, Mathew H. Horrocks

## Abstract

Recently developed secondary nanobodies or single-domain antibodies present a powerful tool for immunodetection. Unlike traditional antibodies, their monovalence enables pre-association with primary antibodies prior to sample staining, presenting a straightforward affinity-based antibody labeling solution. This not only simplifies and streamlines immunoassays, it also supports multiplexed techniques where conflicts in the species of the desired primary antibodies preclude standard indirect immunostaining. Despite these advantages, the use of secondary nanobodies remains sparse, due perhaps to a lack of evaluation on their suitability for assays requiring quantification and an assessment of optimal protocols for their use. Here, we present a set of experiments spanning single-molecule detection to cell imaging that can be used to validate secondary nanobody binding, specificity, and their propensity for mis-targeted binding in multiplex assays. Using these tools, we analyzed the binding properties of commercially available secondary nanobodies and outline optimized protocols for their robust use.

---

A long-standing challenge for immunofluorescence (IF) assays is the detection of multiple target molecules while maintaining target specificity. The number of targets that can be probed is traditionally constrained by the number of different fluorophores that can be spectrally separated. However, approaches to overcome this through cyclical imaging or spectral unmixing have been long established^1,2^. Recent advances in automation^3^ and label exchange methodology^4–10^ now enable more than 50 markers to be detected *in situ*^11^. This has aided progress towards imaging-based spatial proteomics, but uptake and implementation has been slow, likely in-part due to increased sample preparation complexities.

A particular bottleneck is the generation of uniquely labeled primary antibodies (IgG). Dependent on the strategy used, this process can be costly, resource greedy, can have low efficiency, suffer batch variability, may impact binding kinetics, and commercially supplied antibodies may be unsuitable dependent on buffer composition. Indirect immunostaining can instead de-couple the primary antibody, which targets the protein of interest, from the detection molecule via a secondary antibody. This enables a wide range of detection strategies, such as fluorophores, chromogens, biotin-mediated and DNA-based labels, to be utilized without reliance on direct conjugation to the primary antibody. The notable limitation of indirect immunostaining is that multiplexed experiments must employ primary antibodies of different species or classes to enable species-specific targeting of the secondary antibody. Pre-incubating the primary and secondary to couple them *prior* to sample staining could overcome this, however full-size secondary antibodies drive antibody clustering due to their bivalence.

Secondary nanobodies (2.Nbs) are an intriguing solution to this. Nanobodies (Nbs), also known as VHH or single-domain antibodies (sdAbs), are the isolated variable domain of heavy chain-only antibodies (HCAbs) uniquely found in camelids^12^ and cartilaginous fish^13^. They have advantageous properties over conventional IgG for immuno-based techniques due to their 10-fold smaller size, greater stability, reduced immunogenicity, strong antigen binding affinity, lower production cost, and straight forward engineering^14,15^. Of particular interest for multiplex imaging is their monovalence, which enables pre-mixing with the primary antibody for single-step indirect immunostaining without generating antibody clusters^14,15^. This powerful approach allows even small quantities of primary antibodies to be quickly and easily pre-labeled with any probe prior to staining for total experimental flexibility without species complexity. This has shown recent promise for the simplification of highly multiplexed imaging workflows^16–18^ and could offer a low-cost solution to standard 2-3 channel IF assays where preferred antibodies present a species clash.

Despite this opportunity, uptake of 2.Nbs for indirect immunostaining has been slow. We speculate this stems from concerns that antibody “hopping” and incomplete labeling may produce misleading results (schematized in Figure 1A). Quantitative analysis of this effect is critical to the integrity of future studies employing these tools. Though encouraging multiplexed cell images have been qualitatively presented^14,15^, no quantitative analysis has been carried out to assess this concern. To address this, we present here simple methodologies and analysis pipelines for the assessment of 2.Nb cross-over staining. Through the implementation of these assays, we show that pre-labeling can be done robustly, and we provide optimized and validated protocols for the use of 2.Nbs in the detection of targets from the cell to the single molecule level.

**Figure 1.**

A single-molecule assay to validate secondary Nb binding efficiency. (**A**) Schematic representation of potential artefacts generated by one-step 2.Nb-based indirect immunofluorescence with primary IgGs raised in the same species. Antibodies (gray) and nanobodies against antigen 1 (red) or antigen 2 (blue) are pre-mixed prior to staining. Incomplete primary IgG/2.Nb binding may produce invisible or dark primaries and mis-targeted cross-labeling. (**B**) Schematic representation of binding validation assay that adsorbs pre-mixed fluorescently labeled primary IgG (green) and 2.Nb (magenta) on to plasma treated coverglass for TIRFM analysis. (**C**) Example TIRFM images captured using the assay in (B) when buffer only (left) or pre-mixed antibodies present (centre), scale bars 5 µm. Free 2.Nb (green), free primary IgG (magenta), and bound primary IgG/2.Nb (white) are visible. Single channel images shown (right), scale bars 1 µm.
