## Supplementary Table 1 for "Single-molecule validation and optimized protocols for the use of secondary nanobodies in multiplexed immunoassays"

### Sheet: Sheet1
Figure	Primary Antibody	Vendor	Product number	Pre-incubation concentration	Final concentration	Secondary nanobody	Vendor	Product number	Pre-incubation concentration	Final concentration	2.Nb excess
Figure 1C	CoraLite Plus 488-conjugated TDP-43 (C-terminal) Polycloncal antibody	Proteintech	CL488-12892	11.8 nM	59 pM	FluoTag-X2 Anti-Rabbit IgG Alexa647	NanoTag Biotechnologies	N2402-AF647S	161 nM	805 pM	13.62
Figure 2A-C	CoraLite Plus 488-conjugated TDP-43 (C-terminal) Polycloncal antibody	Proteintech	CL488-12892	11.8 - 36.3 nM	59 - 181.5 pM	FluoTag-X2 Anti-Rabbit IgG Alexa647	NanoTag Biotechnologies	N2402-AF647S	16.1 - 161 nM	80.5 - 805 pM	0.44 - 13.62
Fig 2D-E	CoraLite Plus 488 rabbit IgG Isotype Control Antibody	Proteintech	CL488-98136	500 nM	152 pM	Alpaca anti-rabbit IgG, recombinant VHH, Alexa Fluor 647	Proteintech	srbAF647-1	1500 nM	455 pM	3
Fig 2F	CoraLite Plus 488-conjugated TDP-43 (C-terminal) Polycloncal antibody	Proteintech	CL488-12892	19.6 nM	98 pM	FluoTag-X2 Anti-Rabbit IgG Alexa647	NanoTag Biotechnologies	N2402-AF647S	90 nM	450 pM	4.6
Fig 2G	CoraLite Plus 488 rabbit IgG Isotype Control Antibody	Proteintech	CL488-98136	n/a	0.31 - 5 nM	Biotinylated sdAb anti-rabbit IgG	NanoTag Biotechnologies	N2405-Biotin	n/a	1.5 nM	n/a
Fig 2H	Phospho-TDP43 (Ser409/410) Polyclonal antibody (biotinylated using the ThermoFisher kit, 90407)	Proteintech	22309-1-AP	n/a	18.8 nM	FluoTag-X2 Anti-Rabbit IgG Atto488	NanoTag Biotechnologies	N2402-At488-S	n/a	0.16 - 5 nM	n/a
Fig 2I	CoraLite Plus 488-conjugated TDP-43 (C-terminal) Polycloncal antibody	Proteintech	CL488-12892	30 nM	150 pM	FluoTag-X2 Anti-Rabbit IgG Alexa647	NanoTag Biotechnologies	N2402-AF647S	70 nM	350 pM	2.32
Figure 3A-C	TDP-43 (C-terminal) antibody	Proteintech	12892-1-AP	43 nM	21.5 nM	FluoTag-X2 Anti-Rabbit IgG Alexa647	NanoTag Biotechnologies	N2402-AF647S	86 nM	43 nM	2
	TOMM20 antibody [EPR15581-54]	Abcam	ab186735	6.3 nM	3.15 nM	FluoTag-X2 Anti-Rabbit IgG Atto488	NanoTag Biotechnologies	N2402-At488S	12.6 nM	6.3 nM	2
Figure 3D	TDP-43 (C-terminal) antibody	Proteintech	12892-1-AP	43 nM	21.5 nM	FluoTag-X2 Anti-Rabbit IgG Alexa647	NanoTag Biotechnologies	N2402-AF647S	129 nM	64.5 nM	3
	TOMM20 antibody [EPR15581-54]	Abcam	ab186735	6.3 nM	3.15 nM	FluoTag-X2 Anti-Rabbit IgG Atto488	NanoTag Biotechnologies	N2402-At488S	9.4 nM	6.3 nM	3
Figure 4B-E	Mouse anti-TDP-43 [3H8] biotinylated	Novus	NBP1-92695B	n/a	100 nM	n/a	n/a	n/a	n/a	n/a	n/a
	Rabbit anti-alpha-synuclein (phospho S129) antibody [EP1536Y]	Abcam	ab209422	30 nM	1 nM	FluoTag-X2 Anti-Rabbit IgG Atto488	NanoTag Biotechnologies	N2402-At488S	60 nM	2 nM	2
	Rabbit CoraLite 594-conjugated TDP-43 recombinant antibody	Proteintech	CL594-80002	30 nM	1 nM	FluoTag-X2 Anti-Rabbit IgG Alexa647	NanoTag Biotechnologies	N2402-AF647S	60 nM	2 nM	2
SFig 1A,C	n/a	n/a	n/a	n/a	n/a	FluoTag-X2 Anti-Rabbit IgG Alexa647	NanoTag Biotechnologies	N2402-AF647S	n/a	36 pM	n/a
SFig 1B,D	CoraLite Plus 488-conjugated TDP-43 (C-terminal) Polycloncal antibody	Proteintech	CL488-12892	n/a	20 pM	n/a	n/a	n/a	n/a	n/a	n/a
SFig 2A	Anti-human CD9 Mouse IgG1, Clone HI9a (labelled with Alexa Fluor 488 using the ThermoFisher kit, A20181)	Stem Cell Technologies	100-0138	16 nM	32 pM	Nano-Secondary alpaca anti-mouse IgG1, recombinant VHH, CoraLite Plus 647	Proteintech	smsG1CL647-1	4 - 88 nM	8 - 176 pM	0.3 - 5.6
SFig 2B	Anti-human CD9 Mouse IgG1, Clone HI9a (labelled with Alexa Fluor 488 using the ThermoFisher kit, A20181)	Stem Cell Technologies	100-0138	16 nM	32 pM	FluoTag-X2 anti-Mouse IgG1	NanoTag Biotechnologies	N2002-AF647-S	7 - 144 nM	14 - 288 pM	0.5 - 9.1
SFig 2C	CoraLite Plus 488 Mouse IgG2a Isotype Control (MOPC-173)	Proteintech	CL488-65244	31.6-316 nM	15.8 - 158 pM	Nano-Secondary alpaca anti-mouse IgG2a, recombinant VHH, CoraLite Plus 647	Proteintech	smsG2aCL647-1	11 - 226 nM	5.5 - 113 pM	0.1 - 7.2
SFig 2D	CoraLite Plus 488 Mouse IgG2b kappa Isotype Control (MPC-11)	Proteintech	CL488-65128	25 nM	12.5 pM	Alpaca anti-mouse IgG2b, Fc-specific recombinant VHH, Alexa Fluor 647	Proteintech	sms2bAF647-1	14 - 286 nM	7 - 143 pM	0.56 - 11.25
SFig 2E	CoraLite Plus 488 Mouse IgG2b kappa Isotype Control (MPC-11)	Proteintech	CL488-65128	25 nM	25 pM	FluoTag-X2 anti-Mouse IgG2a/b	NanoTag Biotechnologies	N2702-AF647-S	17 - 345 nM	17 - 345 pM	0.68 - 13.6
SFig 2F	CoraLite Plus 488 Mouse IgG2b kappa Isotype Control (MPC-11)	Proteintech	CL488-65128	25 nM	25 pM	FluoTag-X2 anti-Mouse Ig kappa light chain	NanoTag Biotechnologies	N1202-AF647-S	14 - 276 nM	14 - 276 pM	0.5 - 10.8
SFig 2G	CoraLite Plus 488-conjugated TDP-43 (C-terminal) Polycloncal antibody	Proteintech	CL488-12892	15 nM	30 pM	Alpaca anti-rabbit IgG, recombinant VHH, Alexa Fluor 647	Proteintech	srbAF647-1	7 - 148 nM	14 - 296 pM	0.5 - 9.9
SFig 2H	CoraLite Plus 488-conjugated TDP-43 (C-terminal) Polycloncal antibody	Proteintech	CL488-12892	15 nM	30 pM	Nano-Secondary alpaca anti-rabbit IgG, recombinant VHH, CoraLite Plus 647	Proteintech	srb2GCL647-1	6 - 121 nM	12 - 242 pM	0.4 - 8
SFig 3A-B	CoraLite Plus 488-conjugated TDP-43 (C-terminal) Polycloncal antibody	Proteintech	CL488-12892	19.6 nM	98 pM	FluoTag-X2 Anti-Rabbit IgG Alexa647	NanoTag Biotechnologies	N2402-AF647S	90 nM	450 pM	4.6
SFig 4A-C	CoraLite Plus 488-conjugated TDP-43 (C-terminal) Polycloncal antibody	Proteintech	CL488-12892	26.5 nM	133 - 200 pM	FluoTag-X2 Anti-Rabbit IgG Alexa647	NanoTag Biotechnologies	N2402-AF647S	90 nM	451 -677 pM	3.4
SFig 4D-F	CoraLite Plus 488-conjugated TDP-43 (C-terminal) Polycloncal antibody	Proteintech	CL488-12892	20 nM	Approx. 100 pM	FluoTag-X2 Anti-Rabbit IgG Alexa647	NanoTag Biotechnologies	N2402-AF647S	66 nM	Approx. 330 pM	3.3
