## Supplementary Table 3 for "Single-molecule validation and optimized protocols for the use of secondary nanobodies in multiplexed immunoassays"

### Sheet: Sheet1
	Pair	Ligand details	Loading time	Equilibration time	Analyte details	Association time	Dissociation time
	Pair 1 (Figure 2G)	1.5 nM biotinylated anti-rabbit IgG 2.Nb (NanoTag Biotechnologies, N2405-Biotin)	738 s	90 s	5-0.31 nM CoraLite Plus 488 rabbit IgG Isotype Control Antibody (Proteintech, CL488-98136)	900 s	4900 s
	Pair 2 (Figure 2H)	18.8 nM rabbit phospho-TDP-43 (Proteintech, 22309-1-AP), biotinylated using the Pierce Antibody Biotinylation kit for IP (ThermoFisher Scientific, 90407)	300 s	1950 s	5-0.16 nM FluoTag-X2 anti-rabbit IgG nanobody (NanoTag Biotechnologies, N2402-At488-S)	900 s	1800 s
